# Metformin Impairs Intestinal Fructose Metabolism

**DOI:** 10.1101/2023.04.17.537251

**Authors:** Wenxin Tong, Sarah A. Hannou, Ashot Sargsyan, Guo-Fang Zhang, Paul A. Grimsrud, Inna Astapova, Mark A. Herman

## Abstract

**Objective:** To investigate the effects of metformin on intestinal carbohydrate metabolism *in vivo*.

Method: Male mice preconditioned with a high-fat, high-sucrose diet were treated orally with metformin or a control solution for two weeks. Fructose metabolism, glucose production from fructose, and production of other fructose-derived metabolites were assessed using stably labeled fructose as a tracer.

**Results:** Metformin treatment decreased intestinal glucose levels and reduced incorporation of fructose-derived metabolites into glucose. This was associated with decreased intestinal fructose metabolism as indicated by decreased enterocyte F1P levels and diminished labeling of fructose-derived metabolites. Metformin also reduced fructose delivery to the liver. Proteomic analysis revealed that metformin coordinately down-regulated proteins involved carbohydrate metabolism including those involved in fructolysis and glucose production within intestinal tissue.

**Conclusion:** Metformin reduces intestinal fructose metabolism, and this is associated with broad-based changes in intestinal enzyme and protein levels involved in sugar metabolism indicating that metformin’s effects on sugar metabolism are pleiotropic.

**Highlights:**

- Metformin decreases intestinal fructose absorption, metabolism, and fructose delivery to the liver.
- Metformin reduces intestinal glucose production from fructose-derived metabolites.
- Metformin reduces protein levels of multiple metabolic enzymes involved in fructose and glucose metabolism in intestinal tissue.
