## Supplemental Table 1 for "Metformin Impairs Intestinal Fructose Metabolism"

### Sheet: Sheet1
Supplementary Table 1
Metabolites and their isotopomers	m/z	Retention time (min)
M+0 Succinate	289.1	18
M+1 Succinate	290.1	18
M+2 Succinate	291.1	18
M+3 Succinate	292.1	18
M+4 Succinate	293.1	18
M+0 Fumarate	287.1	18.4
M+1 Fumarate	288.1	18.4
M+2 Fumarate	289.1	18.4
M+3 Fumarate	290.1	18.4
M+4 Fumarate	291.1	18.4
M+0 Malate	419.3	23
M+1 Malate	420.3	23
M+2 Malate	421.3	23
M+3 Malate	422.3	23
M+4 Malate	423.3	23
M+0 Citrate	459.3	29
M+1 Citrate	460.3	29
M+2 Citrate	461.3	29
M+3 Citrate	462.3	29
M+4 Citrate	463.3	29
M+5 Citrate	464.3	29
M+6 Citrate	465.3	29
Norvaline	288.2	16.6
M+0 Fructose	328	19.8
M+2 Fructose	330	19.8
M+6 Fructose	334	19.8
M+0 Glucose	387	18.7
M+1 Glucose	388	18.7
M+2 Glucose	389	18.7
M+3 Glucose	390	18.7
M+4/6 Glucose	391	18.7
2DG	182.1	17.1
