## Supplemental Table 3 for "Metformin Impairs Intestinal Fructose Metabolism"

### Sheet: Sheet1
Symbol	baseMean	log2FoldChange	lfcSE	pvalue	padj
Aspn	342.305	-0.790808	0.141665	1.51402e-09	3.69573e-06
Hpd	213.378	0.977847	0.173959	1.12052e-09	3.69573e-06
Ldhb	1466.73	-0.524382	0.0985852	9.77135e-09	9.54074e-06
Fbp1	2641.81	-0.684418	0.12937	8.65038e-09	9.54074e-06
Thap4	496.974	-0.806624	0.156142	1.46939e-08	1.1956e-05
G6pc1	297.89	-0.760075	0.150983	3.08295e-08	1.83565e-05
Lmod1	1464.81	-0.75985	0.149635	3.77947e-08	1.83565e-05
Plin2	92.9412	0.953653	0.19219	4.13603e-08	1.83565e-05
Khk	3431.04	-0.507068	0.101213	5.36059e-08	2.18087e-05
Slc2a2	2418.97	-0.606722	0.124469	8.60947e-08	3.23319e-05
Cpe	254.565	-0.525054	0.107721	1.02169e-07	3.56277e-05
Atp1b1	6522.69	-0.666834	0.141	1.22783e-07	3.74641e-05
Kdsr	682.843	-0.755418	0.163023	2.2604e-07	6.13072e-05
Cald1	3788.3	-1.01207	0.222122	2.66637e-07	6.85118e-05
Apoc1	950.165	-0.614737	0.134923	3.9406e-07	8.9435e-05
Bdh1	2518.14	-0.963511	0.215374	4.03025e-07	8.9435e-05
Lyve1	466.779	-0.796103	0.17984	5.67123e-07	0.000120378
Slc7a5	110.552	0.808936	0.182975	6.03713e-07	0.000122805
Gng2	630.201	-0.846665	0.192831	6.39207e-07	0.000124824
Basp1	1118.75	-0.679353	0.153982	6.94118e-07	0.000130334
Hmgn1	624.385	-0.695151	0.161256	1.06897e-06	0.000178696
Myh11	56969.4	-0.55074	0.128637	1.74722e-06	0.00023934
Hmgb1	5921.79	-0.970489	0.23262	1.61333e-06	0.00023934
Pfn2	236.516	-1.0422	0.251828	1.70939e-06	0.00023934
Vamp8	343.693	0.553794	0.131165	2.07037e-06	0.000265988
Prpf40a	967.497	-0.916618	0.223909	2.23167e-06	0.000279359
Nudt16	612.931	-0.692155	0.168363	2.5489e-06	0.000311093
Eno1	19516.7	-0.565974	0.136746	2.78637e-06	0.000331782
Tmsb4x	4668.45	-0.921703	0.228148	2.90645e-06	0.000332035
Fam162a	134.158	0.668056	0.163389	3.03978e-06	0.000337277
Calb2	166.893	-0.617562	0.156045	5.46262e-06	0.000525376
Map3k2	492.335	0.529497	0.132205	5.48836e-06	0.000525376
Atp6v0a2	214.314	0.502407	0.124405	5.1551e-06	0.000525376
Cd2ap	2961.45	-0.654553	0.165501	5.19148e-06	0.000525376
Crip2	848.762	-0.55079	0.139063	6.12955e-06	0.000550798
Ublcp1	303.794	-0.721151	0.185621	6.26301e-06	0.000550798
Hnrnpr	1043.61	-0.701306	0.179747	6.0018e-06	0.000550798
Ddx39b	490.43	-0.842832	0.218826	6.31804e-06	0.000550798
Pcsk1	131.278	-0.547336	0.138683	6.64558e-06	0.000568265
Mrpl12	1034.18	-0.693527	0.179189	6.86761e-06	0.000568265
Acp1	713.752	-0.778189	0.203225	7.32347e-06	0.000595887
BC048507	488.325	-0.611852	0.157933	7.68177e-06	0.000610227
Pxdn	100.19	0.758563	0.19827	7.95198e-06	0.000610227
Scp2	8901.23	-0.600836	0.154619	7.99969e-06	0.000610227
Tpm1	12297.8	-0.734163	0.193087	8.17483e-06	0.000613992
Akap7	360.981	-0.694088	0.182121	8.68154e-06	0.000631134
Hmgn2	1439.32	-0.809336	0.216241	9.96064e-06	0.000684899
Cbx1	1171.47	-0.654421	0.176612	1.38622e-05	0.000886442
Hmgn5	849.698	-0.633681	0.170447	1.36677e-05	0.000886442
Emc10	354.481	-0.609069	0.163766	1.41627e-05	0.000886442
Tfam	857.294	-0.602753	0.161849	1.41068e-05	0.000886442
Pcnp	2471.18	-0.600042	0.161538	1.48386e-05	0.000895429
Sun2	151.035	0.687943	0.187007	1.52234e-05	0.000895429
Atp5mk	1395.67	-0.668594	0.182322	1.57252e-05	0.000913933
Rpl4	2542.63	-0.816791	0.225919	1.59834e-05	0.000918014
Myl9	4856.09	-0.514993	0.137746	1.69256e-05	0.000928438
Rpl37	3101.3	-0.594584	0.161236	1.67209e-05	0.000928438
Prkaca	1923.37	-0.500821	0.134865	1.85514e-05	0.000992706
Atp5pd	3813.8	-0.506175	0.136669	1.89584e-05	0.000995215
Thumpd3	553.763	-0.874119	0.246864	1.93415e-05	0.00100452
Hspb1	2195.44	-0.569424	0.156574	2.08264e-05	0.00105911
Ubfd1	1228.28	-0.668732	0.186798	2.18339e-05	0.0010989
Septin6	277.302	-0.600585	0.166566	2.22055e-05	0.00110619
Sec16b	198.512	0.557999	0.154119	2.35049e-05	0.00111409
Slc2a5	1032.4	-0.539655	0.148856	2.34815e-05	0.00111409
Arid1a	68.7171	-1.08542	0.312138	2.26542e-05	0.00111409
Dstn	5457.67	-0.562554	0.155573	2.29984e-05	0.00111409
Ythdf2	317.97	-0.579943	0.160936	2.32854e-05	0.00111409
Ces2g	2454.72	-0.62376	0.174942	2.39417e-05	0.00112388
Cfl1	7198.94	-0.675436	0.189915	2.41818e-05	0.00112434
Rab5if	166.237	-0.679243	0.193534	2.78401e-05	0.00125848
Ppp1r2	295.032	-0.796265	0.230523	2.94408e-05	0.00131862
Tpm2	20559.7	-0.538272	0.152123	3.12711e-05	0.00135102
Rock1	663.894	-0.50883	0.142705	3.1684e-05	0.00135686
Ndufab1	657.445	-0.659916	0.190436	3.36297e-05	0.00142101
Atp2a1	362.634	0.726361	0.211484	3.50261e-05	0.00146152
Rere	169.931	-0.72081	0.210909	3.65867e-05	0.00150098
Cmpk1	2601.15	-0.679304	0.198969	3.92671e-05	0.00157133
Defa20	335.856	0.781164	0.232687	4.2944e-05	0.00168906
Rpl24	961.12	-0.563242	0.163546	4.32471e-05	0.00168906
Hmgb3	709.334	-0.601362	0.177113	4.70716e-05	0.00182384
Snrpg	579.988	-0.525762	0.153857	5.17584e-05	0.00192038
Ndufv3	91.6227	-0.756545	0.228844	5.19234e-05	0.00192038
Vps26b	71.4629	-0.797652	0.242246	5.23848e-05	0.00192288
Atp5po	5963.36	-0.508853	0.149268	5.58458e-05	0.0020047
Rpl29	2482.93	-0.728236	0.2214	5.68511e-05	0.00202589
Tep1	261.733	0.590329	0.177193	6.17241e-05	0.00216789
Ciapin1	349.533	-0.548198	0.163512	6.16091e-05	0.00216789
Rbm25	1505.29	-0.570073	0.171907	6.72163e-05	0.00225017
Fam107b	247	-0.517648	0.154577	6.7406e-05	0.00225017
Itpr3	1916.13	-0.515546	0.153533	6.58929e-05	0.00225017
Tcea1	1148.39	-0.513083	0.153348	6.8196e-05	0.00225017
Qars	18.9086	-2.04842	0.65758	6.71435e-05	0.00225017
Ranbp1	1756.69	-0.803377	0.25062	6.84854e-05	0.00225017
Timm13	267.765	-0.646728	0.197872	6.86759e-05	0.00225017
Ubap1	146.182	-0.905032	0.285527	7.08996e-05	0.00227718
Chordc1	510.071	-0.793565	0.248208	7.14017e-05	0.00227832
Uqcr10	421.4	-0.658831	0.203144	7.19048e-05	0.00227948
Bcap31	3083.41	-0.672807	0.208842	7.25961e-05	0.00228654
Ddah1	77.3644	0.696485	0.215196	7.37735e-05	0.00230873
Pip4k2a	266.372	-0.549119	0.166865	7.60847e-05	0.00236589
Dtd1	383.954	-0.636979	0.198693	8.23324e-05	0.00251217
Sec11a	76.1436	0.590848	0.182642	8.82749e-05	0.00266023
Fam50a	451.107	-0.594908	0.18563	9.2062e-05	0.00274053
Dbi	3047.74	-0.537893	0.166782	9.74231e-05	0.00283107
C1qbp	226.658	-0.564729	0.175957	9.6843e-05	0.00283107
Cwc15	1858.2	-0.542491	0.168813	0.000100852	0.00289623
Rps15	716.479	-0.563163	0.176514	0.000102351	0.00290511
Xpo1	600.993	-0.538543	0.168645	0.000108228	0.00298515
Bet1	509.404	-0.79676	0.260304	0.000109981	0.00301302
Rpl21	2234.07	-0.637555	0.204394	0.000110591	0.00301302
Cacybp	1082.99	-0.694729	0.226102	0.00011949	0.00310294
Tmem70	168.175	-0.586447	0.187252	0.000119355	0.00310294
Sf3a3	466.247	-0.501422	0.157104	0.000120787	0.00311984
Tmx3	235.042	0.548302	0.173912	0.00012397	0.0031323
Ncor2	99.0503	0.681562	0.221597	0.000126358	0.00314734
Cd9	418.402	-0.717847	0.235623	0.000129184	0.00318524
Hmgb2	4028.13	-1.00675	0.341047	0.000130743	0.00320747
Myom2	1085.96	0.676831	0.223003	0.000140982	0.003325
Cstb	946.555	-0.669775	0.222154	0.000147866	0.00340094
Cast	3122.71	-0.549487	0.178553	0.000154766	0.00348188
Slc13a2	96.7676	-0.508115	0.163655	0.000158619	0.00353597
Slc13a1	301.93	-0.525645	0.171095	0.000165769	0.00359736
Casq1	426.196	0.776888	0.263738	0.00016445	0.00359736
Ugt1a6	302.288	0.521804	0.169253	0.000165421	0.00359736
Oas3	365.509	0.523723	0.171494	0.00018079	0.0038332
Defa30	136.117	-0.650901	0.221939	0.000198041	0.00411419
Sptan1	33.3299	-1.17476	0.421093	0.000202811	0.00417774
Rpl23a	3839.52	-0.522711	0.174618	0.000214391	0.0043587
Luc7l	170.192	-0.714418	0.248719	0.000215167	0.0043587
Ndufb9	422.899	-0.787736	0.280903	0.000218672	0.0044114
Psmc3	1268.18	-0.519917	0.174886	0.00022932	0.00445508
Ptms	1729.01	-1.04369	0.380346	0.000234469	0.00448453
Mrps14	133.391	0.740713	0.261168	0.000239784	0.0045221
Vrk1	1048.96	-0.52414	0.177724	0.000243754	0.00457694
Sf3b6	301.716	-0.524439	0.178409	0.000251148	0.00469773
Myh4	14122.4	0.67867	0.238798	0.000254277	0.00470866
Rpl3	5551.74	-0.573349	0.2012	0.000271506	0.00487313
Cdkn1b	103.573	-0.751894	0.273387	0.00028954	0.00506094
Arg1	951.68	-0.65479	0.233838	0.000289284	0.00506094
Neb	195.808	0.65651	0.23561	0.000304227	0.00517912
Ryr1	116.434	0.633288	0.226775	0.000317517	0.00521925
Myh3	403.495	0.683441	0.247414	0.000316996	0.00521925
Pi4ka	60.5644	0.608064	0.216718	0.000326786	0.00528268
Zfand2b	160.171	0.571865	0.202527	0.000325824	0.00528268
Cxadr	145.05	-0.520744	0.182773	0.000333359	0.00536728
Tma7	106.067	-0.582141	0.208733	0.000345427	0.00550769
Stat3	166.412	-0.558706	0.199343	0.000347202	0.00550769
Arsa	92.9675	0.617063	0.222732	0.000350289	0.00551649
Trmt1l	38.0465	-1.02084	0.392232	0.000360614	0.00563308
Slc15a1	124.936	-0.538181	0.191759	0.000361154	0.00563308
Mybpc2	717.096	0.640261	0.233596	0.000373395	0.00569661
Glyr1	158.358	-0.563679	0.203409	0.000375286	0.00570164
Txn	5245.51	-0.644385	0.238528	0.000396208	0.00582617
Hmga1	1839.07	-0.513905	0.184949	0.000415937	0.00601491
Actn3	363.765	0.66899	0.253547	0.000445089	0.00629834
Ilf2	336.348	-1.02494	0.410875	0.000460192	0.00642487
Raf1	185.537	0.501748	0.181488	0.000458513	0.00642487
Uba5	367.158	-0.734392	0.283756	0.000462425	0.00642487
Cib1	192.311	0.675981	0.25716	0.000463244	0.00642487
Mfap1b	557.962	-0.606492	0.229141	0.000483612	0.00659495
Nqo1	1824.95	-0.523444	0.193081	0.000490918	0.00665694
Clps	723.09	0.706195	0.274107	0.000505031	0.00671781
Yy1	580.826	-0.50509	0.187742	0.000547716	0.00692786
Txnrd2	659.763	-0.52371	0.196886	0.000546518	0.00692786
Pggt1b	376.474	0.746812	0.294258	0.000540202	0.00692786
Fyco1	112.115	0.594384	0.226293	0.000542042	0.00692786
B4galt1	376.546	-0.657488	0.256439	0.000550402	0.00692786
Eif1a	2182.41	-0.568245	0.218736	0.00055902	0.00697453
Tnnt3	176.04	0.64578	0.251729	0.000573729	0.00705528
Acacb	51.5057	0.580831	0.221363	0.000576935	0.00706438
Nupr1	19.3485	1.14184	0.469813	0.000577363	0.00706438
Chka	102.623	0.515854	0.193751	0.000593046	0.00715827
Mob1b	155.799	-0.560234	0.216555	0.000629044	0.00739998
Myl1	3108.76	0.530773	0.202887	0.000634608	0.00743376
Ckmt2	385.515	0.606667	0.238151	0.00064205	0.00747025
Rpl17	857.561	-0.563529	0.220306	0.00067145	0.00760561
Pdap1	1464.83	-0.511132	0.199385	0.000722136	0.00799426
Dnm1	57.1581	0.543856	0.212509	0.000736956	0.00804882
Ndfip2	25.4518	0.80011	0.331737	0.000748468	0.00812005
Ctrl	732.016	0.663883	0.272603	0.000768747	0.00823031
Slc12a9	190.028	0.506207	0.197392	0.000783145	0.00834784
Pah	26.3396	0.870878	0.371339	0.000805464	0.00850243
Mb	869.56	0.652002	0.268834	0.000808097	0.00850243
Fat3	115.588	0.5665	0.227093	0.000811126	0.00850892
Mboat7	128.682	-0.634937	0.261699	0.000814641	0.00850892
Ccdc127	291.22	-0.554522	0.223741	0.000843392	0.00868659
Fbxo22	35.3734	0.631107	0.25968	0.000870963	0.008848
Ndufaf7	87.9276	0.516907	0.206001	0.000891384	0.00897266
Atp5mj	161.944	0.564189	0.232915	0.000968353	0.00947672
Adar	101.555	0.530165	0.218021	0.00104041	0.00993986
Pin4	383.348	-0.574938	0.242669	0.00104989	0.00999138
Arhgap45	43.6925	-0.589351	0.250712	0.00108874	0.0103009
Pea15	36.2798	-0.672715	0.294269	0.00109674	0.0103364
Eya3	65.7566	-0.664326	0.293892	0.00115017	0.010709
Hnrnpd	320.361	-1.00587	0.498668	0.00128354	0.01154
Erp27	135.834	0.70158	0.320791	0.00129408	0.0115921
Bccip	144.621	-0.55015	0.242773	0.00141737	0.0122101
Becn1	80.9321	-0.528749	0.232144	0.0014206	0.0122101
Plgrkt	188.42	-0.564756	0.252562	0.00146797	0.0124855
Ctnnbl1	79.2152	-0.522788	0.235194	0.00168919	0.0135635
Gabpb2	477.235	-0.535215	0.246362	0.00180456	0.0141866
Tbc1d15	41.0443	0.597515	0.281575	0.00184576	0.0144225
Obscn	53.8158	0.538438	0.247218	0.00186193	0.0144745
Apoa2	1239.95	-0.560067	0.268683	0.00204576	0.0153889
Myh2	3454.48	0.504256	0.233909	0.0020942	0.0155219
Srp14	45.4031	1.56207	0.974308	0.00215854	0.0157991
Amacr	609.625	-0.510452	0.244944	0.00234685	0.0167267
Pnliprp2	60.8563	0.773243	0.421143	0.00235438	0.0167461
Ptma	5011.38	-0.707477	0.419498	0.00291416	0.0191892
Fdps	88.7722	-0.706651	0.409002	0.00297589	0.0195273
Ube2k	1016.44	-0.506359	0.259629	0.00307033	0.0199069
Gm42742	49.9217	-0.510048	0.261664	0.00309759	0.0199598
Pdia5	83.3645	0.925127	0.657169	0.00367613	0.0222943
Mat1a	156.364	0.618497	0.364952	0.00370563	0.0223619
Crmp1	30.2652	-0.685641	0.471437	0.00459202	0.0258817
Hgsnat	25.3885	0.551973	0.344661	0.00520918	0.0280388
Tbce	32.8247	-0.598798	0.438335	0.0058694	0.0302581
Gngt1	21.1111	-0.51881	0.452007	0.00878523	0.0393127
