## Supplemental Table 4 for "Metformin Impairs Intestinal Fructose Metabolism"

### Sheet: Sheet1
Term	Overlap	Odds.Ratio	P.value	Genes
Cytoplasmic Ribosomal Proteins WP163	22/92	8.31578	2.24994e-12	RPL4;RPL3;RPL21;RPS8;RPL34;RPL12;RPL13A;RPL23A;RPL6;RPL7;RPS15;RPS6KA3;RPS6KA1;RPL35;RPLP2;RPL24;RPL13;RPL37;RPS11;RPL29;RPL28;RPL17
Electron Transport Chain WP295	20/103	6.35389	1.21018e-09	NDUFA9;NDUFB9;NDUFA8;NDUFA7;UQCRB;NDUFA5;NDUFA12;NDUFB5;NDUFA4;ATPIF1;NDUFA2;ATP5C1;UQCR10;COX5B;SDHB;NDUFS6;NDUFS4;NDUFAB1;NDUFS3;NDUFV3
TNF-alpha NF-kB Signaling Pathway WP246	26/187	4.27626	7.83677e-09	RPL4;PSMD12;HDAC2;HDAC1;CUL1;PEBP1;HSPB1;RPL6;GLG1;FBL;PSMD6;PSMD1;FLNA;POLR2H;RPS11;PRKACA;YWHAG;SMARCC1;HSP90AA1;CAV1;YWHAZ;LRPPRC;PSMC3;PSMC1;PFDN2;FKBP5
Regulation of Actin Cytoskeleton WP523	23/152	4.70954	1.12352e-08	MAP2K1;PPP1R12A;GSN;ROCK1;ACTN1;RDX;ITGA1;MSN;IQGAP1;RHOA;MYLK;DIAPH1;RRAS;TMSB4X;CFL1;PIP4K2A;CSK;RAC1;PFN1;EZR;MYH10;PAK2;VCL
mRNA processing WP310	43/457	2.77941	2.89038e-08	RBM25;SF3B6;RPL12;FMR1;HNRNPU;HNRNPR;YBX1;RPL7;AKAP1;SYNCRIP;FBL;NXF1;HNRNPDL;PABPN1;U2AF2;RAD21;RPL37;HNRNPA1;RPS11;EIF4E;TRMT1L;HNRNPA0;SF3A3;MBNL1;NPM1;SSB;FUS;PRPF40A;SMC1A;HNRNPAB;SRP9;TSN;U2SURP;NUDT21;ILF3;DDX39B;NCL;HNRNPD;SNRPG;HNRNPC;SRSF5;DNAJC8;RBM22
Glycolysis and Gluconeogenesis WP157	13/51	8.95579	3.18137e-08	MDH2;GOT2;SLC2A2;ENO1;PDHB;SLC2A5;ENO2;LDHB;PKM;PGK1;ALDOB;FBP1;GAPDH
Focal Adhesion WP85	23/185	3.74372	4.47368e-07	ITGB1;MAP2K1;PPP1R12A;ITGB5;ROCK1;ACTN1;CAV1;LAMB1;LAMC1;ARHGAP5;RHOA;MYLK;RAP1B;DIAPH1;COL3A1;COL5A1;ZYX;FLNA;RAC1;TLN1;PAK2;VCL;MAP2K6
Integrin-mediated Cell Adhesion WP6	16/100	4.99485	8.80607e-07	ITGB1;MAP2K1;ITGB5;ROCK1;ACTN1;CAV1;ITGA1;RAP1B;ZYX;CSK;RAC1;TLN1;PAK2;VCL;TNS1;MAP2K6
Oxidative phosphorylation WP1248	12/62	6.27037	2.61982e-06	NDUFA9;NDUFB9;NDUFA8;NDUFA7;NDUFA5;NDUFS6;NDUFB5;NDUFA4;NDUFS4;NDUFA2;NDUFS3;NDUFV3
G13 Signaling Pathway WP298	9/39	7.81423	1.04318e-05	DIAPH1;ROCK1;ARHGDIB;CFL1;PIP4K2A;IQGAP1;RAC1;PFN1;RHOA
G Protein Signaling Pathways WP232	12/92	3.91286	0.000158275	GNGT1;AKAP12;AKAP13;PLCB3;RRAS;GNA11;PRKAR2A;AKAP7;PRKCA;PRKACA;RHOA;AKAP1
Amino Acid metabolism WP662	12/95	3.77084	0.00021535	ACLY;PKM;OAT;CPS1;ARG1;MDH2;GOT2;SUCLG1;ACAA1A;HADH;ADH5;GLS
Primary Focal Segmental Glomerulosclerosis FSGS WP2573	10/72	4.19989	0.000328708	ITGB1;CDKN1B;YWHAQ;MME;DAG1;MYH9;PARVA;TLN1;VCL;CD2AP
Calcium Regulation in the Cardiac Cell WP553	15/147	2.96836	0.000407844	ATP2A3;PRKCA;ITPR3;ARRB1;ATP1B1;YWHAZ;GNGT1;PLCB3;GNG2;YWHAQ;PRKAR2A;GNA11;ANXA6;CALR;YWHAG
Exercise-induced Circadian Regulation WP544	8/49	5.07264	0.000423488	SF3A3;DNAJA1;IDI1;PURA;HSPA8;PSMA4;CBX3;SUMO3
Oxidative Stress WP412	6/28	7.07803	0.000495586	NQO1;GPX3;TXNRD2;SP1;CAT;GSTT2
Myometrial Relaxation and Contraction Pathways WP385	15/153	2.83841	0.000623441	ATP2A3;PRKCA;ITPR3;ARRB1;YWHAZ;GNGT1;CNN1;PLCB3;GNG2;YWHAQ;CALD1;SP1;PRKAR2A;YWHAG;GABPA
Proteasome Degradation WP519	8/52	4.72604	0.000640459	PSMD6;PSMD12;PSMA4;PSMC3;PSMC1;RPN1;PSME1;PSMA7
TCA Cycle WP434	6/31	6.22769	0.000880521	SUCLA2;MDH2;SUCLG1;PDHB;SDHB;IDH3A
Fatty Acid Biosynthesis WP336	5/22	7.62486	0.00111205	PECR;ACLY;ECHS1;HADH;DECR1
Pentose Phosphate Pathway WP63	3/7	19.4042	0.00162266	RPE;TALDO1;TKT
Mitochondrial LC-Fatty Acid Beta-Oxidation WP401	4/16	8.63212	0.00245304	PECR;SCP2;ECI1;HADH
MAPK signaling pathway WP493	14/159	2.51693	0.00259807	HSPA8;MAP2K1;HSPB1;ARRB1;RAP1B;RPS6KA3;PPM1A;PPP5C;STMN1;FLNA;RAC1;PRKACA;PAK2;MAP2K6
EGFR1 Signaling Pathway WP572	15/178	2.39993	0.00284635	MAP2K1;HDAC1;CAV1;STAT2;PITPNA;STAT3;PEBP1;PRKCA;RPS6KA3;SP1;RPS6KA1;CSK;PTPN6;RAC1;RBBP7
PPAR signaling pathway WP2316	9/81	3.24881	0.0031886	CYP27A1;FABP1;FABP2;SCP2;ACOX1;APOA2;DBI;CD36;ACAA1A
PluriNetWork WP1763	21/292	2.02607	0.00331504	ITGB1;SMARCC1;USP7;MAP2K1;HDAC2;PARP1;ROCK1;HDAC1;STAT3;HNRNPU;CHD4;DDB1;YY1;TRIM28;RRAS;SP1;NCL;RBBP7;PRKACA;KPNB1;SF1
Alpha6-Beta4 Integrin Signaling Pathway WP488	8/67	3.52175	0.00340224	ERBIN;PRKCA;LAMB1;LAMC1;RAC1;YWHAZ;EIF4E;RHOA
MAPK Cascade WP251	5/28	5.63401	0.00344926	MAP2K1;PLCB3;RRAS;MBP;MAP2K6
Mitochondrial Gene Expression WP1263	4/19	6.90462	0.00477936	GABPB2;SP1;TFAM;GABPA
Fatty acid oxidation WP2318	3/10	11.0864	0.00511476	ECHS1;MTTP;HADH
Eicosanoid metabolism via Cyclo Oxygenases (COX) WP4347	5/31	4.98315	0.00543868	HPGD;ACOX1;ACAA1A;PTGR1;PTGS1
Prostaglandin Synthesis and Regulation WP374	5/31	4.98315	0.00543868	HPGD;ANXA5;ANXA6;PTGS1;S100A10
Eicosanoid metabolism via Lipo Oxygenases (LOX) WP4348	5/32	4.79834	0.00625143	HPGD;ACOX1;ACAA1A;LTA4H;PTGR1
Mecp2 and Associated Rett Syndrome WP2910	6/47	3.79421	0.0077548	FUT8;CSRP1;SP1;SST;MBP;YBX1
Fatty Acid Beta Oxidation WP1269	5/34	4.46696	0.00812563	ECHS1;ECI1;HADH;ACAT1;DECR1
Signaling of Hepatocyte Growth Factor Receptor WP193	5/34	4.46696	0.00812563	ITGB1;RAP1B;MAP2K1;ITGA1;STAT3
IL-3 Signaling Pathway WP373	9/100	2.56794	0.012489	MAP2K1;STAT3;HSPB1;PRKCA;PTPN6;RAC1;PRKACA;YWHAZ;VCL
Histone modifications WP300	2/5	17.226	0.0129227	HDAC2;HDAC1
Synthesis and Degradation of Ketone Bodies WP543	2/5	17.226	0.0129227	BDH1;ACAT1
Insulin Signaling WP65	12/159	2.122	0.0163405	EHD1;CAP1;RPS6KA3;MAP2K1;PRKAA1;STXBP3;KIF5B;RPS6KA1;PRKCA;RAC1;EIF4E;MAP2K6
Cholesterol Biosynthesis WP103	3/15	6.46539	0.0168765	FDPS;IDI1;NSDHL
Estrogen signaling WP1244	7/77	2.5923	0.0247931	GNGT1;MAP2K1;HDAC2;HDAC1;SP1;POLR2H;PRKACA
Striated Muscle Contraction WP216	5/45	3.23669	0.0255494	TMOD1;TPM4;TPM2;TPM1;MYL9
Chemokine signaling pathway WP2292	13/190	1.9088	0.026426	MAP2K1;ROCK1;STAT2;STAT3;ARRB1;RHOA;RAP1B;GNGT1;PLCB3;GNG2;CSK;RAC1;PRKACA
Eicosanoid Synthesis WP318	3/18	5.17151	0.0278635	PTGES2;LTA4H;PTGS1
IL-6 signaling Pathway WP387	8/99	2.27953	0.0318836	MAP2K1;HSP90AA1;HDAC1;STAT3;HSPB1;RAC1;EIF4E;MAP2K6
MicroRNAs in Cardiomyocyte Hypertrophy WP1560	7/82	2.41885	0.0334939	MAP2K1;ROCK1;STAT3;RAC1;RHOA;MYLK;MAP2K6
Cholesterol metabolism (includes both Bloch and Kandutsch-Russell pathways) WP4346	5/49	2.94183	0.0353547	CYP27A1;IDI1;FDPS;NSDHL;LBR
IL-5 Signaling Pathway WP151	6/69	2.46642	0.0437768	CDKN1B;RPS6KA1;STAT3;PTPN6;RAC1;YWHAZ
p38 MAPK Signaling Pathway WP350	4/36	3.23368	0.0441872	HSPB1;RAC1;MAP2K6;HMGN1
