## Supplemental Table 5 for "Metformin Impairs Intestinal Fructose Metabolism"

### Sheet: Sheet1
Term	Overlap	Odds.Ratio	P.value	Genes
Striated Muscle Contraction WP216	11/45	13.2968	7.34419e-09	MYBPC1;MYBPC2;MYH3;ACTN3;ACTN2;MYL1;TNNT3;NEB;MYH4;MYOM2;MYH7
One carbon metabolism and related pathways WP1770	10/52	9.7609	4.0697e-07	BHMT;GCLC;CHKA;SHMT2;ETNK1;SARDH;MAT1A;DNM1;BCAT2;GNMT
mRNA processing WP310	30/457	2.94742	8.97197e-07	RBM47;DDX3X;RBM8A;CSTF3;CSTF2;CSTF2T;U2AF1;ADAR;MSI2;SRP14;RBM3;FXR2;SNRPD2;SNRPD1;RPS13;RBM6;MYEF2;PABPC4;CPSF3;TDRD7;CDK9;LSM8;RPS27;OAS3;SRSF2;CD2BP2;RPL26;SLIRP;EIF3B;RBMS3
Alanine and aspartate metabolism WP240	5/15	20.3177	2.01735e-05	PCX;GOT1;ABAT;ASL;ASS1
EGFR1 Signaling Pathway WP572	15/178	3.78906	3.04257e-05	MAP3K2;NDUFA13;HIP1;INPPL1;ARAF;WASL;EPS15L1;DNM1;EPS8;SNRPD2;WNK1;PLCG2;RAF1;APPL2;MAPK3
Amino Acid metabolism WP662	10/95	4.81238	0.00010262	MPST;BHMT;PCX;GOT1;CAD;MCCC1;ASL;ACSS1;FAH;ASS1
Alzheimers Disease WP2075	7/75	4.18807	0.00226355	NCSTN;CASP12;CASP3;ADAM10;ATP2A1;FADD;MAPK3
MAPK Cascade WP251	4/28	6.75364	0.00440718	MAP3K2;ARAF;RAF1;MAPK3
One Carbon Metabolism WP435	4/29	6.48316	0.00501589	BHMT;MTHFD1L;SHMT2;MAT1A
Glutathione and one carbon metabolism WP730	4/31	6.00231	0.00639695	GCLC;BHMT;SHMT2;MAT1A
Mitochondrial Gene Expression WP1263	3/19	7.58519	0.0102855	MYEF2;NRF1;POLRMT
IL-6 signaling Pathway WP387	7/99	3.09171	0.0103695	CDK9;CASP3;PRKCD;INPPL1;HNF1A;RAF1;MAPK3
MicroRNAs in Cardiomyocyte Hypertrophy WP1560	6/82	3.20388	0.0146545	CDK9;CAMK2D;MYEF2;RAF1;AGT;MAPK3
Delta-Notch Signaling Pathway WP265	6/83	3.16211	0.0154835	NCOR2;NCSTN;CDK2;ADAM10;RELA;MAPK3
Fatty Acid Biosynthesis WP336	3/22	6.38655	0.0154937	PCX;ECHDC1;ACACB
Adipogenesis genes WP447	8/134	2.58081	0.0165606	NCOR2;RXRA;PLIN2;STAT6;MIF;HNF1A;LPIN2;AGT
Heme Biosynthesis WP18	2/9	11.5398	0.0188713	ALAD;HMBS
Novel Jun-Dmp1 Pathway WP3654	3/26	5.27476	0.0243629	ARAF;RAF1;MAPK3
Translation Factors WP307	4/50	3.51966	0.0327348	EEF1D;EIF3F;PAIP1;EIF3B
Kennedy pathway WP1771	2/14	6.72981	0.0440497	CHKA;ETNK1
